# Exploring Clinical Class 1 Integrons as Valuable Targets for the Re-sensitization of Multidrug Resistant Pathogenic Bacteria Using CRISPR-Cas

**DOI:** 10.1101/2025.03.28.645910

**Authors:** Anna Berggreen Skovmand, Nicolai Juel Paaske, Arancha Peñil-Celis, Amalie Elisabeth Schønemann, Lærke Lund Hansen, Witold Kot, M. Pilar Garcillán-Barcia, Tue Kjærgaard Nielsen

## Abstract

The increasing prevalence of bacteria resistant to many or all types of antibiotics poses a major health crisis. Novel classes of antibiotics are only slowly being developed and alternative strategies are needed to tackle the issue. Mobile genetic elements and class 1 integrons are important facilitators for antibiotic resistance genes, with the latter being highly conserved in human pathogens. The growing prevalence of multidrug-resistant bacteria and the paucity in the development of new antibiotics underscore the urgent need for innovative approaches in the treatment of pathogens. Among these, CRISPR-Cas nucleases can be used to cleave acquired resistance genes, leading to either plasmid curing or cell death if the target is on a chromosome. In this study, we investigate the feasibility of using class 1 integrons as a target for Cas9-based cleavage leading to re-sensitizing antibiotic-resistant bacteria. We analyze the conserved and widespread integrase gene *intI1* and conclude that it is a suitable target for Cas-based re-sensitization due to its high sequence conservation and its occurrence largely limited to human pathogens, alleviating the risk of targeting benign bacteria. We developed a broad host range conjugative plasmid encoding a class 1 integron-targeting Cas9 system that leads to removal of resistance plasmids in target bacteria with subsequent re-sensitization towards antibiotics. We find that 290 distinct ARGs co-occur on *int1*-harboring plasmids, showing the potential for re-sensitization towards a very broad range of antibiotics.
