## Supplemental table 3 for "Exploring Clinical Class 1 Integrons as Valuable Targets for the Re-sensitization of Multidrug Resistant Pathogenic Bacteria Using CRISPR-Cas"

### Sheet: Sheet1
E. coli pNuc-cis-intI1 + E. coli R388
	LB		Gm		Tm		Gm+Tm
Dilution	glu	ara	glu	ara	glu	ara	glu	ara	Plasmid elimination efficiency	Conjugation frequency
Undiluted	12180000	13500000	5280000	6000	13240000	12740000	7220	42
10E-1	1218000	1350000	528000	600	1324000	1274000	722	6	99.1364	0.000545317
10E-2	121800	135000	52800	120	132400	127400	112	0
10E-3	12180	13500	5280	16	13240	12740	9	0
10E-4	1218	1350	528	TC	1324	1274	0	0
10E-6	33	50	8	4 (TC)	27	26	0	0
10E-8	0	0	0		0	1	0	0
E. coli pNuc-cis + E. coli R388
	LB		Gm		Tm		Gm+Tm
Dilution	glu	ara	glu	ara	glu	ara	glu	ara
Undiluted	11230000	15900000	80000	7970	12500000	14500000	12040	8980
10E-1	1123000	1590000	8000	797	1250000	1450000	1204	898
10E-2	112300	159000	800	315	125000	145000	365	304	28.2003	0.00292
10E-3	11230	15900	1350	38	12500	14500	26	27
10E-4	1123	1590	135	2	1250	1450	2.6	2.7
10E-6	30	33	2	0	24	29	0	0
10E-8	1	0	0		0	0	0	0
Note: Highlighted cells represent dilutions that were not counted but instead are multipled/divided from nearest counted dilution. The dilutions with numbers in bold were used for calculations.
